# A Family of Glycosylated Macrolides Selectively Target Energetic Vulnerabilities in Leukemia

**DOI:** 10.1101/2021.05.31.445492

**Authors:** Benjamin J. Reisman, Hui Guo, Haley E. Ramsey, Madison T. Wright, Bradley I. Reinfeld, P. Brent Ferrell, Gary A. Sulikowski, W. Kimryn Rathmell, Michael R. Savona, Lars Plate, John L. Rubinstein, Brian O. Bachmann

## Abstract

Cancer cells have long been recognized to exhibit unique bioenergetic requirements. The apoptolidin family of glycomacrolides are distinguished by their selective cytotoxicity towards oncogene transformed cells, yet their molecular mechanism remains uncertain. We used photoaffinity analogs of the apoptolidins to identify the F1 subcomplex of mitochondrial ATP synthase as the target of apoptolidin A. CryoEM of apoptolidin and ammocidin-ATP synthase complexes revealed a novel shared mode of inhibition that was confirmed by deep mutational scanning of the binding interface to reveal resistance mutations which were confirmed using CRISPR-Cas9. Ammocidin A was found to suppress leukemia progression *in vivo* at doses that were tolerated with minimal toxicity. The combination of cellular, structural, mutagenesis, and *in vivo* evidence define the mechanism of action of apoptolidin family glycomacrolides and establish a path to address OXPHOS-dependent cancers.

---

The development of effective cancer therapeutics is constrained by the need to identify targets and drugs that selectively eliminate cancer cells with limited toxicity to healthy cells. One approach to addressing this challenge is to identify functional dependencies that are unique to cancer; even an ‘essential’ targets is present in non-cancerous cells, the unique demands of cancer cells create vulnerabilities that can be leveraged therapeutically^1^. Alterations in bioenergetics have long been recognized as a hallmark of cancer^2–4^, with Warburg’s observation that some cancer cells convert glucose to lactate in the presence of adequate oxygen – aerobic metabolism. Although Warburg metabolism predominates in many cancers, there is increasing recognition that some cancers and subsets of cancer cells are dependent on mitochondrial oxidative phosphorylation (OXPHOS) to serve both bioenergetic and biosynthetic needs^5–7^. Notably, OXPHOS dependence appears to be a recurrent vulnerability of cancer stem cells (CSCs) and leukemia stem cells (LSCs), which are often responsible for treatment failure^8–11^. Despite these vulnerabilities, outside of a small group of genetically defined tumor subsets^12^, therapeutics designed for metabolic targets in cancer have largely fallen short of their great promise^13^.

The apoptolidin family of glycosylated macrolides (glycomacrolides) was discovered in a series of phenotypic screens for compounds that induce apoptosis selectively in oncogene-transformed cells. Apoptolidin A, produced by *Nocardiopsis* sp., was discovered to selectively induce apoptosis in E1A transformed rat fibroblasts^14,15^, while ammocidin A, a structurally related glycomacrolide produced by *Saccharothrix* sp., was discovered in a screen for compounds that selectively induce apoptosis in HRas-G12V transformed BaF3 cells^16,17^. When evaluated in the NCI-60 screening program, apoptolidin A was noted to be among the top 0.1% most cell line selective cytotoxic agents tested at that time, and early studies of its mechanism of action suggested that it targets ATP synthase, a mitochondrial membrane protein complex involved in oxidative phosphorylation ^18^. These findings prompted multiple groups to develop new analogs via fermentation^19–24^, semi-synthesis^25,26^, and total synthesis^27–30^. Structure-activity relationship (SAR) studies of these analogs supported a role for OXPHOS inhibition at ATP synthase in the mechanism of apoptolidin family compounds, but subtle differences in the bioactivity of apoptolidins compared to other classical ATP synthase inhibitors such as oligomycin suggested a distinct biochemical target^26,31^. Given the remarkable selectivity of apoptolidin family compounds *ex vivo* and emerging evidence of the importance of OXPHOS in cancer, identification of the apoptolidin target could reveal new targetable dependencies in cancer metabolism. In this study, we applied photoaffinity probes of apoptolidin family macrolides and electron cryomicroscopy (cryoEM) to identify their specific target and binding site on the F_1_, rather than F_O_, subcomplex of ATP synthase. Resistance mutations uncovered by deep mutational scanning eliminated both binding and cytotoxicity, confirming the mechanistic role for ATP synthase in their selective cytotoxicity. Ammocidin A was able to suppress leukemia development in mouse xenografts demonstrating that ATP synthase can be effectively targeted in OXPHOS dependent cancers.
