## Supplementary Data 2 for "A Family of Glycosylated Macrolides Selectively Target Energetic Vulnerabilities in Leukemia"

### Sheet: DataDictionary
Title	A Family of Glycosylated Macrolides Selectively Target Energetic Vulnerabilities in Leukemia
Authors
DOI
Sheet	Description	Comments
PCRprimers	sequences of PCR primers used in this study	Used with NEB Q5 HF polymerase
sgRNAs	gRNA sequences for CRIPSR/Cas9 knock-outs and knock-ins w/PX458	gRNA and reverse complement synthseized with approriate BbsI overhangs to integrate into PX458 using protcols from PMID: 24157548, oligos were phoshorylated, annealed, and ligated into PX458 using golden-gate cloning
HDRtemplates	ssODNs for generating CRISPR knock-ins	ssODNs were designed to incorporate edits, eliminate PAM sequences, and add/remove restriction site to facilitate RFLD analysis
DMSprimers	mutagenic primers for deep mutational scanning library	Primers generated using script from 10.21769/BioProtoc.3697. Note that amino acids are numbered here from the mitochondrial precusor, not the mature peptide. Primers were syntheized as three separate pools.

### Sheet: PCR_Primers
Name	Sequence	Comments
ATP5F1C_Ex04_Fwd	cctgcttacactaggcagttg	amplification of human ATP5F1C Exons 4/5 for sequencing and RFLP analysis
ATP5F1C_Ex05_Rev	tgacgcatctccaaaagtgg	amplification of human ATP5F1C Exons 4/5 for sequencing and RFLP analysis
ATP5F1B_Ex08_Fwd	ttcatgggatctcactttaggct	amplification of human ATP5F1B Exons 8/9 for sequencing and RFLP analysis
ATP5F1B_Ex09_Rev	tgacggttgttggaatggga	amplification of human ATP5F1B Exons 8/9 for sequencing and RFLP analysis
ag122	ggcttgtcgacgacggcg	amplification of GOI from ag490 plasmid (forward)
ag123	aaacgcacaccggccttattcca	amplification of GOI from ag490 plasmid (reverse)
TRE3GV_fwd	agcagagctcgtttagtgaacc	amplification of GOI from landing pad after attB/attP recombination
IRES_rev	ACACCGGCCTTATTCCAAGC	amplification of GOI from landing pad after attB/attP recombination

### Sheet: sgRNAs
Name	Sequence	Comments
ATPIF1_g1	GTGAGGACCATGCAAGCCCG	For KO of IF1
ATPIF1_g2	CTGAAGAGGAACGATATTTC	For KO of IF1
ATP5C_Ex04+76	attggtgtgtcctcagatcg	For edits at L77
ATP5B_Ex09+14	ggatggcaatgatatcctgg	For edits at I390
ATP5B_Ex09+35	cagaaagttcatccataccc	For edits at L394

### Sheet: HDRtemplates
Name	Sequence	Comments
ATP5B_L394F_ssODN	tacttaactcagtcttcttttttctcataggactacaaatccctccaggaCatcatCgcGatcTtCggtatggatgaactttctgaggaagacaagttgaccgtgtcccgtgcacg	Eliminates EcoRV site, adds NruI Site
ATP5B_I390R_ssODN	ACGGTCAACTTGTCTTCCTCAGAAAGTTCATCCATACCCAGGATGGCAATCCTATCCTGGAGAGATTTGTAGTCCTATGAGAAAAAAGAAGACTGAGTTAAGTATTCTCATTC	Eliminates EcoRV site
ATP5B_I390Y_ssODN	ACGGTCAACTTGTCTTCCTCAGAAAGTTCATCCATACCCAGGATGGCAATGTAATCCTGGAGAGATTTGTAGTCCTATGAGAAAAAAGAAGACTGAGTTAAGTATTCTCATTC
ATP5C_L77R_ssODN	CAACCTCGCTTTTCATCTGTTTAGCAATGGAGGAATGAATAGCACCACACCTTCCCCTATCTGAGGACACACCAATAAGGAGGTGTTTCTTCTTGTCTTCAGGCCCCT

### Sheet: DMSPrimers
Pool	Name	Sequence
ATP5A	A445A-GCC-1	CTGGAATTGGCTCAGTATCGTGAGGTTGCTGCCTTTGCCCAGTTCGGTTCTGACCTCGATGCT
ATP5A	A445R-AGA-1	CTGGAATTGGCTCAGTATCGTGAGGTTGCTAGATTTGCCCAGTTCGGTTCTGACCTCGATGCT
ATP5A	A445N-AAC-1	CTGGAATTGGCTCAGTATCGTGAGGTTGCTAACTTTGCCCAGTTCGGTTCTGACCTCGATGCT
ATP5A	A445D-GAC-1	CTGGAATTGGCTCAGTATCGTGAGGTTGCTGACTTTGCCCAGTTCGGTTCTGACCTCGATGCT
ATP5A	A445C-TGC-1	CTGGAATTGGCTCAGTATCGTGAGGTTGCTTGCTTTGCCCAGTTCGGTTCTGACCTCGATGCT
ATP5A	A445Q-CAG-1	CTGGAATTGGCTCAGTATCGTGAGGTTGCTCAGTTTGCCCAGTTCGGTTCTGACCTCGATGCT
ATP5A	A445E-GAG-1	CTGGAATTGGCTCAGTATCGTGAGGTTGCTGAGTTTGCCCAGTTCGGTTCTGACCTCGATGCT
ATP5A	A445G-GGC-1	CTGGAATTGGCTCAGTATCGTGAGGTTGCTGGCTTTGCCCAGTTCGGTTCTGACCTCGATGCT
ATP5A	A445H-CAC-1	CTGGAATTGGCTCAGTATCGTGAGGTTGCTCACTTTGCCCAGTTCGGTTCTGACCTCGATGCT
ATP5A	A445I-ATC-1	CTGGAATTGGCTCAGTATCGTGAGGTTGCTATCTTTGCCCAGTTCGGTTCTGACCTCGATGCT
ATP5A	A445L-CTG-1	CTGGAATTGGCTCAGTATCGTGAGGTTGCTCTGTTTGCCCAGTTCGGTTCTGACCTCGATGCT
ATP5A	A445K-AAG-1	CTGGAATTGGCTCAGTATCGTGAGGTTGCTAAGTTTGCCCAGTTCGGTTCTGACCTCGATGCT
ATP5A	A445M-ATG-1	CTGGAATTGGCTCAGTATCGTGAGGTTGCTATGTTTGCCCAGTTCGGTTCTGACCTCGATGCT
ATP5A	A445F-TTC-1	CTGGAATTGGCTCAGTATCGTGAGGTTGCTTTCTTTGCCCAGTTCGGTTCTGACCTCGATGCT
ATP5A	A445P-CCC-1	CTGGAATTGGCTCAGTATCGTGAGGTTGCTCCCTTTGCCCAGTTCGGTTCTGACCTCGATGCT
ATP5A	A445S-AGC-1	CTGGAATTGGCTCAGTATCGTGAGGTTGCTAGCTTTGCCCAGTTCGGTTCTGACCTCGATGCT
ATP5A	A445T-ACC-1	CTGGAATTGGCTCAGTATCGTGAGGTTGCTACCTTTGCCCAGTTCGGTTCTGACCTCGATGCT
ATP5A	A445W-TGG-1	CTGGAATTGGCTCAGTATCGTGAGGTTGCTTGGTTTGCCCAGTTCGGTTCTGACCTCGATGCT
ATP5A	A445Y-TAC-1	CTGGAATTGGCTCAGTATCGTGAGGTTGCTTACTTTGCCCAGTTCGGTTCTGACCTCGATGCT
ATP5A	A445V-GTG-1	CTGGAATTGGCTCAGTATCGTGAGGTTGCTGTGTTTGCCCAGTTCGGTTCTGACCTCGATGCT
ATP5A	F446A-GCC-1	GAATTGGCTCAGTATCGTGAGGTTGCTGCTGCCGCCCAGTTCGGTTCTGACCTCGATGCTGCC
ATP5A	F446R-AGA-1	GAATTGGCTCAGTATCGTGAGGTTGCTGCTAGAGCCCAGTTCGGTTCTGACCTCGATGCTGCC
ATP5A	F446N-AAC-1	GAATTGGCTCAGTATCGTGAGGTTGCTGCTAACGCCCAGTTCGGTTCTGACCTCGATGCTGCC
ATP5A	F446D-GAC-1	GAATTGGCTCAGTATCGTGAGGTTGCTGCTGACGCCCAGTTCGGTTCTGACCTCGATGCTGCC
ATP5A	F446C-TGC-1	GAATTGGCTCAGTATCGTGAGGTTGCTGCTTGCGCCCAGTTCGGTTCTGACCTCGATGCTGCC
ATP5A	F446Q-CAG-1	GAATTGGCTCAGTATCGTGAGGTTGCTGCTCAGGCCCAGTTCGGTTCTGACCTCGATGCTGCC
ATP5A	F446E-GAG-1	GAATTGGCTCAGTATCGTGAGGTTGCTGCTGAGGCCCAGTTCGGTTCTGACCTCGATGCTGCC
ATP5A	F446G-GGC-1	GAATTGGCTCAGTATCGTGAGGTTGCTGCTGGCGCCCAGTTCGGTTCTGACCTCGATGCTGCC
ATP5A	F446H-CAC-1	GAATTGGCTCAGTATCGTGAGGTTGCTGCTCACGCCCAGTTCGGTTCTGACCTCGATGCTGCC
ATP5A	F446I-ATC-1	GAATTGGCTCAGTATCGTGAGGTTGCTGCTATCGCCCAGTTCGGTTCTGACCTCGATGCTGCC
ATP5A	F446L-CTG-1	GAATTGGCTCAGTATCGTGAGGTTGCTGCTCTGGCCCAGTTCGGTTCTGACCTCGATGCTGCC
ATP5A	F446K-AAG-1	GAATTGGCTCAGTATCGTGAGGTTGCTGCTAAGGCCCAGTTCGGTTCTGACCTCGATGCTGCC
ATP5A	F446M-ATG-1	GAATTGGCTCAGTATCGTGAGGTTGCTGCTATGGCCCAGTTCGGTTCTGACCTCGATGCTGCC
ATP5A	F446F-TTC-1	GAATTGGCTCAGTATCGTGAGGTTGCTGCTTTCGCCCAGTTCGGTTCTGACCTCGATGCTGCC
ATP5A	F446P-CCC-1	GAATTGGCTCAGTATCGTGAGGTTGCTGCTCCCGCCCAGTTCGGTTCTGACCTCGATGCTGCC
ATP5A	F446S-AGC-1	GAATTGGCTCAGTATCGTGAGGTTGCTGCTAGCGCCCAGTTCGGTTCTGACCTCGATGCTGCC
ATP5A	F446T-ACC-1	GAATTGGCTCAGTATCGTGAGGTTGCTGCTACCGCCCAGTTCGGTTCTGACCTCGATGCTGCC
ATP5A	F446W-TGG-1	GAATTGGCTCAGTATCGTGAGGTTGCTGCTTGGGCCCAGTTCGGTTCTGACCTCGATGCTGCC
ATP5A	F446Y-TAC-1	GAATTGGCTCAGTATCGTGAGGTTGCTGCTTACGCCCAGTTCGGTTCTGACCTCGATGCTGCC
ATP5A	F446V-GTG-1	GAATTGGCTCAGTATCGTGAGGTTGCTGCTGTGGCCCAGTTCGGTTCTGACCTCGATGCTGCC
ATP5A	Q448A-GCC-1	GCTCAGTATCGTGAGGTTGCTGCTTTTGCCGCCTTCGGTTCTGACCTCGATGCTGCCACTCAA
ATP5A	Q448R-AGA-1	GCTCAGTATCGTGAGGTTGCTGCTTTTGCCAGATTCGGTTCTGACCTCGATGCTGCCACTCAA
ATP5A	Q448N-AAC-1	GCTCAGTATCGTGAGGTTGCTGCTTTTGCCAACTTCGGTTCTGACCTCGATGCTGCCACTCAA
ATP5A	Q448D-GAC-1	GCTCAGTATCGTGAGGTTGCTGCTTTTGCCGACTTCGGTTCTGACCTCGATGCTGCCACTCAA
ATP5A	Q448C-TGC-1	GCTCAGTATCGTGAGGTTGCTGCTTTTGCCTGCTTCGGTTCTGACCTCGATGCTGCCACTCAA
ATP5A	Q448Q-CAG-1	GCTCAGTATCGTGAGGTTGCTGCTTTTGCCCAGTTCGGTTCTGACCTCGATGCTGCCACTCAA
ATP5A	Q448E-GAG-1	GCTCAGTATCGTGAGGTTGCTGCTTTTGCCGAGTTCGGTTCTGACCTCGATGCTGCCACTCAA
ATP5A	Q448G-GGC-1	GCTCAGTATCGTGAGGTTGCTGCTTTTGCCGGCTTCGGTTCTGACCTCGATGCTGCCACTCAA
ATP5A	Q448H-CAC-1	GCTCAGTATCGTGAGGTTGCTGCTTTTGCCCACTTCGGTTCTGACCTCGATGCTGCCACTCAA
ATP5A	Q448I-ATC-1	GCTCAGTATCGTGAGGTTGCTGCTTTTGCCATCTTCGGTTCTGACCTCGATGCTGCCACTCAA
ATP5A	Q448L-CTG-1	GCTCAGTATCGTGAGGTTGCTGCTTTTGCCCTGTTCGGTTCTGACCTCGATGCTGCCACTCAA
ATP5A	Q448K-AAG-1	GCTCAGTATCGTGAGGTTGCTGCTTTTGCCAAGTTCGGTTCTGACCTCGATGCTGCCACTCAA
ATP5A	Q448M-ATG-1	GCTCAGTATCGTGAGGTTGCTGCTTTTGCCATGTTCGGTTCTGACCTCGATGCTGCCACTCAA
ATP5A	Q448F-TTC-1	GCTCAGTATCGTGAGGTTGCTGCTTTTGCCTTCTTCGGTTCTGACCTCGATGCTGCCACTCAA
ATP5A	Q448P-CCC-1	GCTCAGTATCGTGAGGTTGCTGCTTTTGCCCCCTTCGGTTCTGACCTCGATGCTGCCACTCAA
ATP5A	Q448S-AGC-1	GCTCAGTATCGTGAGGTTGCTGCTTTTGCCAGCTTCGGTTCTGACCTCGATGCTGCCACTCAA
ATP5A	Q448T-ACC-1	GCTCAGTATCGTGAGGTTGCTGCTTTTGCCACCTTCGGTTCTGACCTCGATGCTGCCACTCAA
ATP5A	Q448W-TGG-1	GCTCAGTATCGTGAGGTTGCTGCTTTTGCCTGGTTCGGTTCTGACCTCGATGCTGCCACTCAA
ATP5A	Q448Y-TAC-1	GCTCAGTATCGTGAGGTTGCTGCTTTTGCCTACTTCGGTTCTGACCTCGATGCTGCCACTCAA
ATP5A	Q448V-GTG-1	GCTCAGTATCGTGAGGTTGCTGCTTTTGCCGTGTTCGGTTCTGACCTCGATGCTGCCACTCAA
ATP5A	F449A-GCC-1	CAGTATCGTGAGGTTGCTGCTTTTGCCCAGGCCGGTTCTGACCTCGATGCTGCCACTCAACAA
ATP5A	F449R-AGA-1	CAGTATCGTGAGGTTGCTGCTTTTGCCCAGAGAGGTTCTGACCTCGATGCTGCCACTCAACAA
ATP5A	F449N-AAC-1	CAGTATCGTGAGGTTGCTGCTTTTGCCCAGAACGGTTCTGACCTCGATGCTGCCACTCAACAA
ATP5A	F449D-GAC-1	CAGTATCGTGAGGTTGCTGCTTTTGCCCAGGACGGTTCTGACCTCGATGCTGCCACTCAACAA
ATP5A	F449C-TGC-1	CAGTATCGTGAGGTTGCTGCTTTTGCCCAGTGCGGTTCTGACCTCGATGCTGCCACTCAACAA
ATP5A	F449Q-CAG-1	CAGTATCGTGAGGTTGCTGCTTTTGCCCAGCAGGGTTCTGACCTCGATGCTGCCACTCAACAA
ATP5A	F449E-GAG-1	CAGTATCGTGAGGTTGCTGCTTTTGCCCAGGAGGGTTCTGACCTCGATGCTGCCACTCAACAA
ATP5A	F449G-GGC-1	CAGTATCGTGAGGTTGCTGCTTTTGCCCAGGGCGGTTCTGACCTCGATGCTGCCACTCAACAA
ATP5A	F449H-CAC-1	CAGTATCGTGAGGTTGCTGCTTTTGCCCAGCACGGTTCTGACCTCGATGCTGCCACTCAACAA
ATP5A	F449I-ATC-1	CAGTATCGTGAGGTTGCTGCTTTTGCCCAGATCGGTTCTGACCTCGATGCTGCCACTCAACAA
ATP5A	F449L-CTG-1	CAGTATCGTGAGGTTGCTGCTTTTGCCCAGCTGGGTTCTGACCTCGATGCTGCCACTCAACAA
ATP5A	F449K-AAG-1	CAGTATCGTGAGGTTGCTGCTTTTGCCCAGAAGGGTTCTGACCTCGATGCTGCCACTCAACAA
ATP5A	F449M-ATG-1	CAGTATCGTGAGGTTGCTGCTTTTGCCCAGATGGGTTCTGACCTCGATGCTGCCACTCAACAA
ATP5A	F449F-TTC-1	CAGTATCGTGAGGTTGCTGCTTTTGCCCAGTTCGGTTCTGACCTCGATGCTGCCACTCAACAA
ATP5A	F449P-CCC-1	CAGTATCGTGAGGTTGCTGCTTTTGCCCAGCCCGGTTCTGACCTCGATGCTGCCACTCAACAA
ATP5A	F449S-AGC-1	CAGTATCGTGAGGTTGCTGCTTTTGCCCAGAGCGGTTCTGACCTCGATGCTGCCACTCAACAA
ATP5A	F449T-ACC-1	CAGTATCGTGAGGTTGCTGCTTTTGCCCAGACCGGTTCTGACCTCGATGCTGCCACTCAACAA
ATP5A	F449W-TGG-1	CAGTATCGTGAGGTTGCTGCTTTTGCCCAGTGGGGTTCTGACCTCGATGCTGCCACTCAACAA
ATP5A	F449Y-TAC-1	CAGTATCGTGAGGTTGCTGCTTTTGCCCAGTACGGTTCTGACCTCGATGCTGCCACTCAACAA
ATP5A	F449V-GTG-1	CAGTATCGTGAGGTTGCTGCTTTTGCCCAGGTGGGTTCTGACCTCGATGCTGCCACTCAACAA
ATP5A	D452A-GCC-1	GAGGTTGCTGCTTTTGCCCAGTTCGGTTCTGCCCTCGATGCTGCCACTCAACAACTTTTGAGT
ATP5A	D452R-AGA-1	GAGGTTGCTGCTTTTGCCCAGTTCGGTTCTAGACTCGATGCTGCCACTCAACAACTTTTGAGT
ATP5A	D452N-AAC-1	GAGGTTGCTGCTTTTGCCCAGTTCGGTTCTAACCTCGATGCTGCCACTCAACAACTTTTGAGT
ATP5A	D452D-GAC-1	GAGGTTGCTGCTTTTGCCCAGTTCGGTTCTGACCTCGATGCTGCCACTCAACAACTTTTGAGT
ATP5A	D452C-TGC-1	GAGGTTGCTGCTTTTGCCCAGTTCGGTTCTTGCCTCGATGCTGCCACTCAACAACTTTTGAGT
ATP5A	D452Q-CAG-1	GAGGTTGCTGCTTTTGCCCAGTTCGGTTCTCAGCTCGATGCTGCCACTCAACAACTTTTGAGT
ATP5A	D452E-GAG-1	GAGGTTGCTGCTTTTGCCCAGTTCGGTTCTGAGCTCGATGCTGCCACTCAACAACTTTTGAGT
ATP5A	D452G-GGC-1	GAGGTTGCTGCTTTTGCCCAGTTCGGTTCTGGCCTCGATGCTGCCACTCAACAACTTTTGAGT
ATP5A	D452H-CAC-1	GAGGTTGCTGCTTTTGCCCAGTTCGGTTCTCACCTCGATGCTGCCACTCAACAACTTTTGAGT
ATP5A	D452I-ATC-1	GAGGTTGCTGCTTTTGCCCAGTTCGGTTCTATCCTCGATGCTGCCACTCAACAACTTTTGAGT
ATP5A	D452L-CTG-1	GAGGTTGCTGCTTTTGCCCAGTTCGGTTCTCTGCTCGATGCTGCCACTCAACAACTTTTGAGT
ATP5A	D452K-AAG-1	GAGGTTGCTGCTTTTGCCCAGTTCGGTTCTAAGCTCGATGCTGCCACTCAACAACTTTTGAGT
ATP5A	D452M-ATG-1	GAGGTTGCTGCTTTTGCCCAGTTCGGTTCTATGCTCGATGCTGCCACTCAACAACTTTTGAGT
ATP5A	D452F-TTC-1	GAGGTTGCTGCTTTTGCCCAGTTCGGTTCTTTCCTCGATGCTGCCACTCAACAACTTTTGAGT
ATP5A	D452P-CCC-1	GAGGTTGCTGCTTTTGCCCAGTTCGGTTCTCCCCTCGATGCTGCCACTCAACAACTTTTGAGT
ATP5A	D452S-AGC-1	GAGGTTGCTGCTTTTGCCCAGTTCGGTTCTAGCCTCGATGCTGCCACTCAACAACTTTTGAGT
ATP5A	D452T-ACC-1	GAGGTTGCTGCTTTTGCCCAGTTCGGTTCTACCCTCGATGCTGCCACTCAACAACTTTTGAGT
ATP5A	D452W-TGG-1	GAGGTTGCTGCTTTTGCCCAGTTCGGTTCTTGGCTCGATGCTGCCACTCAACAACTTTTGAGT
ATP5A	D452Y-TAC-1	GAGGTTGCTGCTTTTGCCCAGTTCGGTTCTTACCTCGATGCTGCCACTCAACAACTTTTGAGT
ATP5A	D452V-GTG-1	GAGGTTGCTGCTTTTGCCCAGTTCGGTTCTGTGCTCGATGCTGCCACTCAACAACTTTTGAGT
ATP5B	D436A-GCC-1	AAGATCCTGCAGGACTACAAATCCCTCCAGGCCATCATTGCCATCCTGGGTATGGATGAACTT
ATP5B	D436R-AGA-1	AAGATCCTGCAGGACTACAAATCCCTCCAGAGAATCATTGCCATCCTGGGTATGGATGAACTT
ATP5B	D436N-AAC-1	AAGATCCTGCAGGACTACAAATCCCTCCAGAACATCATTGCCATCCTGGGTATGGATGAACTT
ATP5B	D436D-GAC-1	AAGATCCTGCAGGACTACAAATCCCTCCAGGACATCATTGCCATCCTGGGTATGGATGAACTT
ATP5B	D436C-TGC-1	AAGATCCTGCAGGACTACAAATCCCTCCAGTGCATCATTGCCATCCTGGGTATGGATGAACTT
ATP5B	D436Q-CAG-1	AAGATCCTGCAGGACTACAAATCCCTCCAGCAGATCATTGCCATCCTGGGTATGGATGAACTT
ATP5B	D436E-GAG-1	AAGATCCTGCAGGACTACAAATCCCTCCAGGAGATCATTGCCATCCTGGGTATGGATGAACTT
ATP5B	D436G-GGC-1	AAGATCCTGCAGGACTACAAATCCCTCCAGGGCATCATTGCCATCCTGGGTATGGATGAACTT
ATP5B	D436H-CAC-1	AAGATCCTGCAGGACTACAAATCCCTCCAGCACATCATTGCCATCCTGGGTATGGATGAACTT
ATP5B	D436I-ATC-1	AAGATCCTGCAGGACTACAAATCCCTCCAGATCATCATTGCCATCCTGGGTATGGATGAACTT
ATP5B	D436L-CTG-1	AAGATCCTGCAGGACTACAAATCCCTCCAGCTGATCATTGCCATCCTGGGTATGGATGAACTT
ATP5B	D436K-AAG-1	AAGATCCTGCAGGACTACAAATCCCTCCAGAAGATCATTGCCATCCTGGGTATGGATGAACTT
ATP5B	D436M-ATG-1	AAGATCCTGCAGGACTACAAATCCCTCCAGATGATCATTGCCATCCTGGGTATGGATGAACTT
ATP5B	D436F-TTC-1	AAGATCCTGCAGGACTACAAATCCCTCCAGTTCATCATTGCCATCCTGGGTATGGATGAACTT
ATP5B	D436P-CCC-1	AAGATCCTGCAGGACTACAAATCCCTCCAGCCCATCATTGCCATCCTGGGTATGGATGAACTT
ATP5B	D436S-AGC-1	AAGATCCTGCAGGACTACAAATCCCTCCAGAGCATCATTGCCATCCTGGGTATGGATGAACTT
ATP5B	D436T-ACC-1	AAGATCCTGCAGGACTACAAATCCCTCCAGACCATCATTGCCATCCTGGGTATGGATGAACTT
ATP5B	D436W-TGG-1	AAGATCCTGCAGGACTACAAATCCCTCCAGTGGATCATTGCCATCCTGGGTATGGATGAACTT
ATP5B	D436Y-TAC-1	AAGATCCTGCAGGACTACAAATCCCTCCAGTACATCATTGCCATCCTGGGTATGGATGAACTT
ATP5B	D436V-GTG-1	AAGATCCTGCAGGACTACAAATCCCTCCAGGTGATCATTGCCATCCTGGGTATGGATGAACTT
ATP5B	I437A-GCC-1	ATCCTGCAGGACTACAAATCCCTCCAGGATGCCATTGCCATCCTGGGTATGGATGAACTTTCT
ATP5B	I437R-AGA-1	ATCCTGCAGGACTACAAATCCCTCCAGGATAGAATTGCCATCCTGGGTATGGATGAACTTTCT
ATP5B	I437N-AAC-1	ATCCTGCAGGACTACAAATCCCTCCAGGATAACATTGCCATCCTGGGTATGGATGAACTTTCT
ATP5B	I437D-GAC-1	ATCCTGCAGGACTACAAATCCCTCCAGGATGACATTGCCATCCTGGGTATGGATGAACTTTCT
ATP5B	I437C-TGC-1	ATCCTGCAGGACTACAAATCCCTCCAGGATTGCATTGCCATCCTGGGTATGGATGAACTTTCT
ATP5B	I437Q-CAG-1	ATCCTGCAGGACTACAAATCCCTCCAGGATCAGATTGCCATCCTGGGTATGGATGAACTTTCT
ATP5B	I437E-GAG-1	ATCCTGCAGGACTACAAATCCCTCCAGGATGAGATTGCCATCCTGGGTATGGATGAACTTTCT
ATP5B	I437G-GGC-1	ATCCTGCAGGACTACAAATCCCTCCAGGATGGCATTGCCATCCTGGGTATGGATGAACTTTCT
ATP5B	I437H-CAC-1	ATCCTGCAGGACTACAAATCCCTCCAGGATCACATTGCCATCCTGGGTATGGATGAACTTTCT
ATP5B	I437I-ATC-1	ATCCTGCAGGACTACAAATCCCTCCAGGATATCATTGCCATCCTGGGTATGGATGAACTTTCT
ATP5B	I437L-CTG-1	ATCCTGCAGGACTACAAATCCCTCCAGGATCTGATTGCCATCCTGGGTATGGATGAACTTTCT
ATP5B	I437K-AAG-1	ATCCTGCAGGACTACAAATCCCTCCAGGATAAGATTGCCATCCTGGGTATGGATGAACTTTCT
ATP5B	I437M-ATG-1	ATCCTGCAGGACTACAAATCCCTCCAGGATATGATTGCCATCCTGGGTATGGATGAACTTTCT
ATP5B	I437F-TTC-1	ATCCTGCAGGACTACAAATCCCTCCAGGATTTCATTGCCATCCTGGGTATGGATGAACTTTCT
ATP5B	I437P-CCC-1	ATCCTGCAGGACTACAAATCCCTCCAGGATCCCATTGCCATCCTGGGTATGGATGAACTTTCT
ATP5B	I437S-AGC-1	ATCCTGCAGGACTACAAATCCCTCCAGGATAGCATTGCCATCCTGGGTATGGATGAACTTTCT
ATP5B	I437T-ACC-1	ATCCTGCAGGACTACAAATCCCTCCAGGATACCATTGCCATCCTGGGTATGGATGAACTTTCT
ATP5B	I437W-TGG-1	ATCCTGCAGGACTACAAATCCCTCCAGGATTGGATTGCCATCCTGGGTATGGATGAACTTTCT
ATP5B	I437Y-TAC-1	ATCCTGCAGGACTACAAATCCCTCCAGGATTACATTGCCATCCTGGGTATGGATGAACTTTCT
ATP5B	I437V-GTG-1	ATCCTGCAGGACTACAAATCCCTCCAGGATGTGATTGCCATCCTGGGTATGGATGAACTTTCT
ATP5B	I440A-GCC-1	GACTACAAATCCCTCCAGGATATCATTGCCGCCCTGGGTATGGATGAACTTTCTGAGGAAGAC
ATP5B	I440R-AGA-1	GACTACAAATCCCTCCAGGATATCATTGCCAGACTGGGTATGGATGAACTTTCTGAGGAAGAC
ATP5B	I440N-AAC-1	GACTACAAATCCCTCCAGGATATCATTGCCAACCTGGGTATGGATGAACTTTCTGAGGAAGAC
ATP5B	I440D-GAC-1	GACTACAAATCCCTCCAGGATATCATTGCCGACCTGGGTATGGATGAACTTTCTGAGGAAGAC
ATP5B	I440C-TGC-1	GACTACAAATCCCTCCAGGATATCATTGCCTGCCTGGGTATGGATGAACTTTCTGAGGAAGAC
ATP5B	I440Q-CAG-1	GACTACAAATCCCTCCAGGATATCATTGCCCAGCTGGGTATGGATGAACTTTCTGAGGAAGAC
ATP5B	I440E-GAG-1	GACTACAAATCCCTCCAGGATATCATTGCCGAGCTGGGTATGGATGAACTTTCTGAGGAAGAC
ATP5B	I440G-GGC-1	GACTACAAATCCCTCCAGGATATCATTGCCGGCCTGGGTATGGATGAACTTTCTGAGGAAGAC
ATP5B	I440H-CAC-1	GACTACAAATCCCTCCAGGATATCATTGCCCACCTGGGTATGGATGAACTTTCTGAGGAAGAC
ATP5B	I440I-ATC-1	GACTACAAATCCCTCCAGGATATCATTGCCATCCTGGGTATGGATGAACTTTCTGAGGAAGAC
ATP5B	I440L-CTG-1	GACTACAAATCCCTCCAGGATATCATTGCCCTGCTGGGTATGGATGAACTTTCTGAGGAAGAC
ATP5B	I440K-AAG-1	GACTACAAATCCCTCCAGGATATCATTGCCAAGCTGGGTATGGATGAACTTTCTGAGGAAGAC
ATP5B	I440M-ATG-1	GACTACAAATCCCTCCAGGATATCATTGCCATGCTGGGTATGGATGAACTTTCTGAGGAAGAC
ATP5B	I440F-TTC-1	GACTACAAATCCCTCCAGGATATCATTGCCTTCCTGGGTATGGATGAACTTTCTGAGGAAGAC
ATP5B	I440P-CCC-1	GACTACAAATCCCTCCAGGATATCATTGCCCCCCTGGGTATGGATGAACTTTCTGAGGAAGAC
ATP5B	I440S-AGC-1	GACTACAAATCCCTCCAGGATATCATTGCCAGCCTGGGTATGGATGAACTTTCTGAGGAAGAC
ATP5B	I440T-ACC-1	GACTACAAATCCCTCCAGGATATCATTGCCACCCTGGGTATGGATGAACTTTCTGAGGAAGAC
ATP5B	I440W-TGG-1	GACTACAAATCCCTCCAGGATATCATTGCCTGGCTGGGTATGGATGAACTTTCTGAGGAAGAC
ATP5B	I440Y-TAC-1	GACTACAAATCCCTCCAGGATATCATTGCCTACCTGGGTATGGATGAACTTTCTGAGGAAGAC
ATP5B	I440V-GTG-1	GACTACAAATCCCTCCAGGATATCATTGCCGTGCTGGGTATGGATGAACTTTCTGAGGAAGAC
ATP5B	L441A-GCC-1	TACAAATCCCTCCAGGATATCATTGCCATCGCCGGTATGGATGAACTTTCTGAGGAAGACAAG
ATP5B	L441R-AGA-1	TACAAATCCCTCCAGGATATCATTGCCATCAGAGGTATGGATGAACTTTCTGAGGAAGACAAG
ATP5B	L441N-AAC-1	TACAAATCCCTCCAGGATATCATTGCCATCAACGGTATGGATGAACTTTCTGAGGAAGACAAG
ATP5B	L441D-GAC-1	TACAAATCCCTCCAGGATATCATTGCCATCGACGGTATGGATGAACTTTCTGAGGAAGACAAG
ATP5B	L441C-TGC-1	TACAAATCCCTCCAGGATATCATTGCCATCTGCGGTATGGATGAACTTTCTGAGGAAGACAAG
ATP5B	L441Q-CAG-1	TACAAATCCCTCCAGGATATCATTGCCATCCAGGGTATGGATGAACTTTCTGAGGAAGACAAG
ATP5B	L441E-GAG-1	TACAAATCCCTCCAGGATATCATTGCCATCGAGGGTATGGATGAACTTTCTGAGGAAGACAAG
ATP5B	L441G-GGC-1	TACAAATCCCTCCAGGATATCATTGCCATCGGCGGTATGGATGAACTTTCTGAGGAAGACAAG
ATP5B	L441H-CAC-1	TACAAATCCCTCCAGGATATCATTGCCATCCACGGTATGGATGAACTTTCTGAGGAAGACAAG
ATP5B	L441I-ATC-1	TACAAATCCCTCCAGGATATCATTGCCATCATCGGTATGGATGAACTTTCTGAGGAAGACAAG
ATP5B	L441L-CTG-1	TACAAATCCCTCCAGGATATCATTGCCATCCTGGGTATGGATGAACTTTCTGAGGAAGACAAG
ATP5B	L441K-AAG-1	TACAAATCCCTCCAGGATATCATTGCCATCAAGGGTATGGATGAACTTTCTGAGGAAGACAAG
ATP5B	L441M-ATG-1	TACAAATCCCTCCAGGATATCATTGCCATCATGGGTATGGATGAACTTTCTGAGGAAGACAAG
ATP5B	L441F-TTC-1	TACAAATCCCTCCAGGATATCATTGCCATCTTCGGTATGGATGAACTTTCTGAGGAAGACAAG
ATP5B	L441P-CCC-1	TACAAATCCCTCCAGGATATCATTGCCATCCCCGGTATGGATGAACTTTCTGAGGAAGACAAG
ATP5B	L441S-AGC-1	TACAAATCCCTCCAGGATATCATTGCCATCAGCGGTATGGATGAACTTTCTGAGGAAGACAAG
ATP5B	L441T-ACC-1	TACAAATCCCTCCAGGATATCATTGCCATCACCGGTATGGATGAACTTTCTGAGGAAGACAAG
ATP5B	L441W-TGG-1	TACAAATCCCTCCAGGATATCATTGCCATCTGGGGTATGGATGAACTTTCTGAGGAAGACAAG
ATP5B	L441Y-TAC-1	TACAAATCCCTCCAGGATATCATTGCCATCTACGGTATGGATGAACTTTCTGAGGAAGACAAG
ATP5B	L441V-GTG-1	TACAAATCCCTCCAGGATATCATTGCCATCGTGGGTATGGATGAACTTTCTGAGGAAGACAAG
ATP5B	E445A-GCC-1	CAGGATATCATTGCCATCCTGGGTATGGATGCCCTTTCTGAGGAAGACAAGTTGACCGTGTCC
ATP5B	E445R-AGA-1	CAGGATATCATTGCCATCCTGGGTATGGATAGACTTTCTGAGGAAGACAAGTTGACCGTGTCC
ATP5B	E445N-AAC-1	CAGGATATCATTGCCATCCTGGGTATGGATAACCTTTCTGAGGAAGACAAGTTGACCGTGTCC
ATP5B	E445D-GAC-1	CAGGATATCATTGCCATCCTGGGTATGGATGACCTTTCTGAGGAAGACAAGTTGACCGTGTCC
ATP5B	E445C-TGC-1	CAGGATATCATTGCCATCCTGGGTATGGATTGCCTTTCTGAGGAAGACAAGTTGACCGTGTCC
ATP5B	E445Q-CAG-1	CAGGATATCATTGCCATCCTGGGTATGGATCAGCTTTCTGAGGAAGACAAGTTGACCGTGTCC
ATP5B	E445E-GAG-1	CAGGATATCATTGCCATCCTGGGTATGGATGAGCTTTCTGAGGAAGACAAGTTGACCGTGTCC
ATP5B	E445G-GGC-1	CAGGATATCATTGCCATCCTGGGTATGGATGGCCTTTCTGAGGAAGACAAGTTGACCGTGTCC
ATP5B	E445H-CAC-1	CAGGATATCATTGCCATCCTGGGTATGGATCACCTTTCTGAGGAAGACAAGTTGACCGTGTCC
ATP5B	E445I-ATC-1	CAGGATATCATTGCCATCCTGGGTATGGATATCCTTTCTGAGGAAGACAAGTTGACCGTGTCC
ATP5B	E445L-CTG-1	CAGGATATCATTGCCATCCTGGGTATGGATCTGCTTTCTGAGGAAGACAAGTTGACCGTGTCC
ATP5B	E445K-AAG-1	CAGGATATCATTGCCATCCTGGGTATGGATAAGCTTTCTGAGGAAGACAAGTTGACCGTGTCC
ATP5B	E445M-ATG-1	CAGGATATCATTGCCATCCTGGGTATGGATATGCTTTCTGAGGAAGACAAGTTGACCGTGTCC
ATP5B	E445F-TTC-1	CAGGATATCATTGCCATCCTGGGTATGGATTTCCTTTCTGAGGAAGACAAGTTGACCGTGTCC
ATP5B	E445P-CCC-1	CAGGATATCATTGCCATCCTGGGTATGGATCCCCTTTCTGAGGAAGACAAGTTGACCGTGTCC
ATP5B	E445S-AGC-1	CAGGATATCATTGCCATCCTGGGTATGGATAGCCTTTCTGAGGAAGACAAGTTGACCGTGTCC
ATP5B	E445T-ACC-1	CAGGATATCATTGCCATCCTGGGTATGGATACCCTTTCTGAGGAAGACAAGTTGACCGTGTCC
ATP5B	E445W-TGG-1	CAGGATATCATTGCCATCCTGGGTATGGATTGGCTTTCTGAGGAAGACAAGTTGACCGTGTCC
ATP5B	E445Y-TAC-1	CAGGATATCATTGCCATCCTGGGTATGGATTACCTTTCTGAGGAAGACAAGTTGACCGTGTCC
ATP5B	E445V-GTG-1	CAGGATATCATTGCCATCCTGGGTATGGATGTGCTTTCTGAGGAAGACAAGTTGACCGTGTCC
ATP5B	L446A-GCC-1	GATATCATTGCCATCCTGGGTATGGATGAAGCCTCTGAGGAAGACAAGTTGACCGTGTCCCGT
ATP5B	L446R-AGA-1	GATATCATTGCCATCCTGGGTATGGATGAAAGATCTGAGGAAGACAAGTTGACCGTGTCCCGT
ATP5B	L446N-AAC-1	GATATCATTGCCATCCTGGGTATGGATGAAAACTCTGAGGAAGACAAGTTGACCGTGTCCCGT
ATP5B	L446D-GAC-1	GATATCATTGCCATCCTGGGTATGGATGAAGACTCTGAGGAAGACAAGTTGACCGTGTCCCGT
ATP5B	L446C-TGC-1	GATATCATTGCCATCCTGGGTATGGATGAATGCTCTGAGGAAGACAAGTTGACCGTGTCCCGT
ATP5B	L446Q-CAG-1	GATATCATTGCCATCCTGGGTATGGATGAACAGTCTGAGGAAGACAAGTTGACCGTGTCCCGT
ATP5B	L446E-GAG-1	GATATCATTGCCATCCTGGGTATGGATGAAGAGTCTGAGGAAGACAAGTTGACCGTGTCCCGT
ATP5B	L446G-GGC-1	GATATCATTGCCATCCTGGGTATGGATGAAGGCTCTGAGGAAGACAAGTTGACCGTGTCCCGT
ATP5B	L446H-CAC-1	GATATCATTGCCATCCTGGGTATGGATGAACACTCTGAGGAAGACAAGTTGACCGTGTCCCGT
ATP5B	L446I-ATC-1	GATATCATTGCCATCCTGGGTATGGATGAAATCTCTGAGGAAGACAAGTTGACCGTGTCCCGT
ATP5B	L446L-CTG-1	GATATCATTGCCATCCTGGGTATGGATGAACTGTCTGAGGAAGACAAGTTGACCGTGTCCCGT
ATP5B	L446K-AAG-1	GATATCATTGCCATCCTGGGTATGGATGAAAAGTCTGAGGAAGACAAGTTGACCGTGTCCCGT
ATP5B	L446M-ATG-1	GATATCATTGCCATCCTGGGTATGGATGAAATGTCTGAGGAAGACAAGTTGACCGTGTCCCGT
ATP5B	L446F-TTC-1	GATATCATTGCCATCCTGGGTATGGATGAATTCTCTGAGGAAGACAAGTTGACCGTGTCCCGT
ATP5B	L446P-CCC-1	GATATCATTGCCATCCTGGGTATGGATGAACCCTCTGAGGAAGACAAGTTGACCGTGTCCCGT
ATP5B	L446S-AGC-1	GATATCATTGCCATCCTGGGTATGGATGAAAGCTCTGAGGAAGACAAGTTGACCGTGTCCCGT
ATP5B	L446T-ACC-1	GATATCATTGCCATCCTGGGTATGGATGAAACCTCTGAGGAAGACAAGTTGACCGTGTCCCGT
ATP5B	L446W-TGG-1	GATATCATTGCCATCCTGGGTATGGATGAATGGTCTGAGGAAGACAAGTTGACCGTGTCCCGT
ATP5B	L446Y-TAC-1	GATATCATTGCCATCCTGGGTATGGATGAATACTCTGAGGAAGACAAGTTGACCGTGTCCCGT
ATP5B	L446V-GTG-1	GATATCATTGCCATCCTGGGTATGGATGAAGTGTCTGAGGAAGACAAGTTGACCGTGTCCCGT
ATP5B	S447A-GCC-1	ATCATTGCCATCCTGGGTATGGATGAACTTGCCGAGGAAGACAAGTTGACCGTGTCCCGTGCA
ATP5B	S447R-AGA-1	ATCATTGCCATCCTGGGTATGGATGAACTTAGAGAGGAAGACAAGTTGACCGTGTCCCGTGCA
ATP5B	S447N-AAC-1	ATCATTGCCATCCTGGGTATGGATGAACTTAACGAGGAAGACAAGTTGACCGTGTCCCGTGCA
ATP5B	S447D-GAC-1	ATCATTGCCATCCTGGGTATGGATGAACTTGACGAGGAAGACAAGTTGACCGTGTCCCGTGCA
ATP5B	S447C-TGC-1	ATCATTGCCATCCTGGGTATGGATGAACTTTGCGAGGAAGACAAGTTGACCGTGTCCCGTGCA
ATP5B	S447Q-CAG-1	ATCATTGCCATCCTGGGTATGGATGAACTTCAGGAGGAAGACAAGTTGACCGTGTCCCGTGCA
ATP5B	S447E-GAG-1	ATCATTGCCATCCTGGGTATGGATGAACTTGAGGAGGAAGACAAGTTGACCGTGTCCCGTGCA
ATP5B	S447G-GGC-1	ATCATTGCCATCCTGGGTATGGATGAACTTGGCGAGGAAGACAAGTTGACCGTGTCCCGTGCA
ATP5B	S447H-CAC-1	ATCATTGCCATCCTGGGTATGGATGAACTTCACGAGGAAGACAAGTTGACCGTGTCCCGTGCA
ATP5B	S447I-ATC-1	ATCATTGCCATCCTGGGTATGGATGAACTTATCGAGGAAGACAAGTTGACCGTGTCCCGTGCA
ATP5B	S447L-CTG-1	ATCATTGCCATCCTGGGTATGGATGAACTTCTGGAGGAAGACAAGTTGACCGTGTCCCGTGCA
ATP5B	S447K-AAG-1	ATCATTGCCATCCTGGGTATGGATGAACTTAAGGAGGAAGACAAGTTGACCGTGTCCCGTGCA
ATP5B	S447M-ATG-1	ATCATTGCCATCCTGGGTATGGATGAACTTATGGAGGAAGACAAGTTGACCGTGTCCCGTGCA
ATP5B	S447F-TTC-1	ATCATTGCCATCCTGGGTATGGATGAACTTTTCGAGGAAGACAAGTTGACCGTGTCCCGTGCA
ATP5B	S447P-CCC-1	ATCATTGCCATCCTGGGTATGGATGAACTTCCCGAGGAAGACAAGTTGACCGTGTCCCGTGCA
ATP5B	S447S-AGC-1	ATCATTGCCATCCTGGGTATGGATGAACTTAGCGAGGAAGACAAGTTGACCGTGTCCCGTGCA
ATP5B	S447T-ACC-1	ATCATTGCCATCCTGGGTATGGATGAACTTACCGAGGAAGACAAGTTGACCGTGTCCCGTGCA
ATP5B	S447W-TGG-1	ATCATTGCCATCCTGGGTATGGATGAACTTTGGGAGGAAGACAAGTTGACCGTGTCCCGTGCA
ATP5B	S447Y-TAC-1	ATCATTGCCATCCTGGGTATGGATGAACTTTACGAGGAAGACAAGTTGACCGTGTCCCGTGCA
ATP5B	S447V-GTG-1	ATCATTGCCATCCTGGGTATGGATGAACTTGTGGAGGAAGACAAGTTGACCGTGTCCCGTGCA
ATP5B	D450A-GCC-1	ATCCTGGGTATGGATGAACTTTCTGAGGAAGCCAAGTTGACCGTGTCCCGTGCACGGAAAATA
ATP5B	D450R-AGA-1	ATCCTGGGTATGGATGAACTTTCTGAGGAAAGAAAGTTGACCGTGTCCCGTGCACGGAAAATA
ATP5B	D450N-AAC-1	ATCCTGGGTATGGATGAACTTTCTGAGGAAAACAAGTTGACCGTGTCCCGTGCACGGAAAATA
ATP5B	D450D-GAC-1	ATCCTGGGTATGGATGAACTTTCTGAGGAAGACAAGTTGACCGTGTCCCGTGCACGGAAAATA
ATP5B	D450C-TGC-1	ATCCTGGGTATGGATGAACTTTCTGAGGAATGCAAGTTGACCGTGTCCCGTGCACGGAAAATA
ATP5B	D450Q-CAG-1	ATCCTGGGTATGGATGAACTTTCTGAGGAACAGAAGTTGACCGTGTCCCGTGCACGGAAAATA
ATP5B	D450E-GAG-1	ATCCTGGGTATGGATGAACTTTCTGAGGAAGAGAAGTTGACCGTGTCCCGTGCACGGAAAATA
ATP5B	D450G-GGC-1	ATCCTGGGTATGGATGAACTTTCTGAGGAAGGCAAGTTGACCGTGTCCCGTGCACGGAAAATA
ATP5B	D450H-CAC-1	ATCCTGGGTATGGATGAACTTTCTGAGGAACACAAGTTGACCGTGTCCCGTGCACGGAAAATA
ATP5B	D450I-ATC-1	ATCCTGGGTATGGATGAACTTTCTGAGGAAATCAAGTTGACCGTGTCCCGTGCACGGAAAATA
ATP5B	D450L-CTG-1	ATCCTGGGTATGGATGAACTTTCTGAGGAACTGAAGTTGACCGTGTCCCGTGCACGGAAAATA
ATP5B	D450K-AAG-1	ATCCTGGGTATGGATGAACTTTCTGAGGAAAAGAAGTTGACCGTGTCCCGTGCACGGAAAATA
ATP5B	D450M-ATG-1	ATCCTGGGTATGGATGAACTTTCTGAGGAAATGAAGTTGACCGTGTCCCGTGCACGGAAAATA
ATP5B	D450F-TTC-1	ATCCTGGGTATGGATGAACTTTCTGAGGAATTCAAGTTGACCGTGTCCCGTGCACGGAAAATA
ATP5B	D450P-CCC-1	ATCCTGGGTATGGATGAACTTTCTGAGGAACCCAAGTTGACCGTGTCCCGTGCACGGAAAATA
ATP5B	D450S-AGC-1	ATCCTGGGTATGGATGAACTTTCTGAGGAAAGCAAGTTGACCGTGTCCCGTGCACGGAAAATA
ATP5B	D450T-ACC-1	ATCCTGGGTATGGATGAACTTTCTGAGGAAACCAAGTTGACCGTGTCCCGTGCACGGAAAATA
ATP5B	D450W-TGG-1	ATCCTGGGTATGGATGAACTTTCTGAGGAATGGAAGTTGACCGTGTCCCGTGCACGGAAAATA
ATP5B	D450Y-TAC-1	ATCCTGGGTATGGATGAACTTTCTGAGGAATACAAGTTGACCGTGTCCCGTGCACGGAAAATA
ATP5B	D450V-GTG-1	ATCCTGGGTATGGATGAACTTTCTGAGGAAGTGAAGTTGACCGTGTCCCGTGCACGGAAAATA
ATP5C	I41A-GCC-1	ATCACCAGGAGACTAAAGTCCATCAAAAACGCCCAGAAAATTACCAAGTCTATGAAAATGGTA
ATP5C	I41R-AGA-1	ATCACCAGGAGACTAAAGTCCATCAAAAACAGACAGAAAATTACCAAGTCTATGAAAATGGTA
ATP5C	I41N-AAC-1	ATCACCAGGAGACTAAAGTCCATCAAAAACAACCAGAAAATTACCAAGTCTATGAAAATGGTA
ATP5C	I41D-GAC-1	ATCACCAGGAGACTAAAGTCCATCAAAAACGACCAGAAAATTACCAAGTCTATGAAAATGGTA
ATP5C	I41C-TGC-1	ATCACCAGGAGACTAAAGTCCATCAAAAACTGCCAGAAAATTACCAAGTCTATGAAAATGGTA
ATP5C	I41Q-CAG-1	ATCACCAGGAGACTAAAGTCCATCAAAAACCAGCAGAAAATTACCAAGTCTATGAAAATGGTA
ATP5C	I41E-GAG-1	ATCACCAGGAGACTAAAGTCCATCAAAAACGAGCAGAAAATTACCAAGTCTATGAAAATGGTA
ATP5C	I41G-GGC-1	ATCACCAGGAGACTAAAGTCCATCAAAAACGGCCAGAAAATTACCAAGTCTATGAAAATGGTA
ATP5C	I41H-CAC-1	ATCACCAGGAGACTAAAGTCCATCAAAAACCACCAGAAAATTACCAAGTCTATGAAAATGGTA
ATP5C	I41I-ATC-1	ATCACCAGGAGACTAAAGTCCATCAAAAACATCCAGAAAATTACCAAGTCTATGAAAATGGTA
ATP5C	I41L-CTG-1	ATCACCAGGAGACTAAAGTCCATCAAAAACCTGCAGAAAATTACCAAGTCTATGAAAATGGTA
ATP5C	I41K-AAG-1	ATCACCAGGAGACTAAAGTCCATCAAAAACAAGCAGAAAATTACCAAGTCTATGAAAATGGTA
ATP5C	I41M-ATG-1	ATCACCAGGAGACTAAAGTCCATCAAAAACATGCAGAAAATTACCAAGTCTATGAAAATGGTA
ATP5C	I41F-TTC-1	ATCACCAGGAGACTAAAGTCCATCAAAAACTTCCAGAAAATTACCAAGTCTATGAAAATGGTA
ATP5C	I41P-CCC-1	ATCACCAGGAGACTAAAGTCCATCAAAAACCCCCAGAAAATTACCAAGTCTATGAAAATGGTA
ATP5C	I41S-AGC-1	ATCACCAGGAGACTAAAGTCCATCAAAAACAGCCAGAAAATTACCAAGTCTATGAAAATGGTA
ATP5C	I41T-ACC-1	ATCACCAGGAGACTAAAGTCCATCAAAAACACCCAGAAAATTACCAAGTCTATGAAAATGGTA
ATP5C	I41W-TGG-1	ATCACCAGGAGACTAAAGTCCATCAAAAACTGGCAGAAAATTACCAAGTCTATGAAAATGGTA
ATP5C	I41Y-TAC-1	ATCACCAGGAGACTAAAGTCCATCAAAAACTACCAGAAAATTACCAAGTCTATGAAAATGGTA
ATP5C	I41V-GTG-1	ATCACCAGGAGACTAAAGTCCATCAAAAACGTGCAGAAAATTACCAAGTCTATGAAAATGGTA
ATP5C	I44A-GCC-1	AGACTAAAGTCCATCAAAAACATCCAGAAAGCCACCAAGTCTATGAAAATGGTAGCGGCAGCA
ATP5C	I44R-AGA-1	AGACTAAAGTCCATCAAAAACATCCAGAAAAGAACCAAGTCTATGAAAATGGTAGCGGCAGCA
ATP5C	I44N-AAC-1	AGACTAAAGTCCATCAAAAACATCCAGAAAAACACCAAGTCTATGAAAATGGTAGCGGCAGCA
ATP5C	I44D-GAC-1	AGACTAAAGTCCATCAAAAACATCCAGAAAGACACCAAGTCTATGAAAATGGTAGCGGCAGCA
ATP5C	I44C-TGC-1	AGACTAAAGTCCATCAAAAACATCCAGAAATGCACCAAGTCTATGAAAATGGTAGCGGCAGCA
ATP5C	I44Q-CAG-1	AGACTAAAGTCCATCAAAAACATCCAGAAACAGACCAAGTCTATGAAAATGGTAGCGGCAGCA
ATP5C	I44E-GAG-1	AGACTAAAGTCCATCAAAAACATCCAGAAAGAGACCAAGTCTATGAAAATGGTAGCGGCAGCA
ATP5C	I44G-GGC-1	AGACTAAAGTCCATCAAAAACATCCAGAAAGGCACCAAGTCTATGAAAATGGTAGCGGCAGCA
ATP5C	I44H-CAC-1	AGACTAAAGTCCATCAAAAACATCCAGAAACACACCAAGTCTATGAAAATGGTAGCGGCAGCA
ATP5C	I44I-ATC-1	AGACTAAAGTCCATCAAAAACATCCAGAAAATCACCAAGTCTATGAAAATGGTAGCGGCAGCA
ATP5C	I44L-CTG-1	AGACTAAAGTCCATCAAAAACATCCAGAAACTGACCAAGTCTATGAAAATGGTAGCGGCAGCA
ATP5C	I44K-AAG-1	AGACTAAAGTCCATCAAAAACATCCAGAAAAAGACCAAGTCTATGAAAATGGTAGCGGCAGCA
ATP5C	I44M-ATG-1	AGACTAAAGTCCATCAAAAACATCCAGAAAATGACCAAGTCTATGAAAATGGTAGCGGCAGCA
ATP5C	I44F-TTC-1	AGACTAAAGTCCATCAAAAACATCCAGAAATTCACCAAGTCTATGAAAATGGTAGCGGCAGCA
ATP5C	I44P-CCC-1	AGACTAAAGTCCATCAAAAACATCCAGAAACCCACCAAGTCTATGAAAATGGTAGCGGCAGCA
ATP5C	I44S-AGC-1	AGACTAAAGTCCATCAAAAACATCCAGAAAAGCACCAAGTCTATGAAAATGGTAGCGGCAGCA
ATP5C	I44T-ACC-1	AGACTAAAGTCCATCAAAAACATCCAGAAAACCACCAAGTCTATGAAAATGGTAGCGGCAGCA
ATP5C	I44W-TGG-1	AGACTAAAGTCCATCAAAAACATCCAGAAATGGACCAAGTCTATGAAAATGGTAGCGGCAGCA
ATP5C	I44Y-TAC-1	AGACTAAAGTCCATCAAAAACATCCAGAAATACACCAAGTCTATGAAAATGGTAGCGGCAGCA
ATP5C	I44V-GTG-1	AGACTAAAGTCCATCAAAAACATCCAGAAAGTGACCAAGTCTATGAAAATGGTAGCGGCAGCA
ATP5C	M48A-GCC-1	ATCAAAAACATCCAGAAAATTACCAAGTCTGCCAAAATGGTAGCGGCAGCAAAATATGCCCGA
ATP5C	M48R-AGA-1	ATCAAAAACATCCAGAAAATTACCAAGTCTAGAAAAATGGTAGCGGCAGCAAAATATGCCCGA
ATP5C	M48N-AAC-1	ATCAAAAACATCCAGAAAATTACCAAGTCTAACAAAATGGTAGCGGCAGCAAAATATGCCCGA
ATP5C	M48D-GAC-1	ATCAAAAACATCCAGAAAATTACCAAGTCTGACAAAATGGTAGCGGCAGCAAAATATGCCCGA
ATP5C	M48C-TGC-1	ATCAAAAACATCCAGAAAATTACCAAGTCTTGCAAAATGGTAGCGGCAGCAAAATATGCCCGA
ATP5C	M48Q-CAG-1	ATCAAAAACATCCAGAAAATTACCAAGTCTCAGAAAATGGTAGCGGCAGCAAAATATGCCCGA
ATP5C	M48E-GAG-1	ATCAAAAACATCCAGAAAATTACCAAGTCTGAGAAAATGGTAGCGGCAGCAAAATATGCCCGA
ATP5C	M48G-GGC-1	ATCAAAAACATCCAGAAAATTACCAAGTCTGGCAAAATGGTAGCGGCAGCAAAATATGCCCGA
ATP5C	M48H-CAC-1	ATCAAAAACATCCAGAAAATTACCAAGTCTCACAAAATGGTAGCGGCAGCAAAATATGCCCGA
ATP5C	M48I-ATC-1	ATCAAAAACATCCAGAAAATTACCAAGTCTATCAAAATGGTAGCGGCAGCAAAATATGCCCGA
ATP5C	M48L-CTG-1	ATCAAAAACATCCAGAAAATTACCAAGTCTCTGAAAATGGTAGCGGCAGCAAAATATGCCCGA
ATP5C	M48K-AAG-1	ATCAAAAACATCCAGAAAATTACCAAGTCTAAGAAAATGGTAGCGGCAGCAAAATATGCCCGA
ATP5C	M48M-ATG-1	ATCAAAAACATCCAGAAAATTACCAAGTCTATGAAAATGGTAGCGGCAGCAAAATATGCCCGA
ATP5C	M48F-TTC-1	ATCAAAAACATCCAGAAAATTACCAAGTCTTTCAAAATGGTAGCGGCAGCAAAATATGCCCGA
ATP5C	M48P-CCC-1	ATCAAAAACATCCAGAAAATTACCAAGTCTCCCAAAATGGTAGCGGCAGCAAAATATGCCCGA
ATP5C	M48S-AGC-1	ATCAAAAACATCCAGAAAATTACCAAGTCTAGCAAAATGGTAGCGGCAGCAAAATATGCCCGA
ATP5C	M48T-ACC-1	ATCAAAAACATCCAGAAAATTACCAAGTCTACCAAAATGGTAGCGGCAGCAAAATATGCCCGA
ATP5C	M48W-TGG-1	ATCAAAAACATCCAGAAAATTACCAAGTCTTGGAAAATGGTAGCGGCAGCAAAATATGCCCGA
ATP5C	M48Y-TAC-1	ATCAAAAACATCCAGAAAATTACCAAGTCTTACAAAATGGTAGCGGCAGCAAAATATGCCCGA
ATP5C	M48V-GTG-1	ATCAAAAACATCCAGAAAATTACCAAGTCTGTGAAAATGGTAGCGGCAGCAAAATATGCCCGA
ATP5C	K55A-GCC-1	ACCAAGTCTATGAAAATGGTAGCGGCAGCAGCCTATGCCCGAGCTGAGAGAGAGCTGAAACCA
ATP5C	K55R-AGA-1	ACCAAGTCTATGAAAATGGTAGCGGCAGCAAGATATGCCCGAGCTGAGAGAGAGCTGAAACCA
ATP5C	K55N-AAC-1	ACCAAGTCTATGAAAATGGTAGCGGCAGCAAACTATGCCCGAGCTGAGAGAGAGCTGAAACCA
ATP5C	K55D-GAC-1	ACCAAGTCTATGAAAATGGTAGCGGCAGCAGACTATGCCCGAGCTGAGAGAGAGCTGAAACCA
ATP5C	K55C-TGC-1	ACCAAGTCTATGAAAATGGTAGCGGCAGCATGCTATGCCCGAGCTGAGAGAGAGCTGAAACCA
ATP5C	K55Q-CAG-1	ACCAAGTCTATGAAAATGGTAGCGGCAGCACAGTATGCCCGAGCTGAGAGAGAGCTGAAACCA
ATP5C	K55E-GAG-1	ACCAAGTCTATGAAAATGGTAGCGGCAGCAGAGTATGCCCGAGCTGAGAGAGAGCTGAAACCA
ATP5C	K55G-GGC-1	ACCAAGTCTATGAAAATGGTAGCGGCAGCAGGCTATGCCCGAGCTGAGAGAGAGCTGAAACCA
ATP5C	K55H-CAC-1	ACCAAGTCTATGAAAATGGTAGCGGCAGCACACTATGCCCGAGCTGAGAGAGAGCTGAAACCA
ATP5C	K55I-ATC-1	ACCAAGTCTATGAAAATGGTAGCGGCAGCAATCTATGCCCGAGCTGAGAGAGAGCTGAAACCA
ATP5C	K55L-CTG-1	ACCAAGTCTATGAAAATGGTAGCGGCAGCACTGTATGCCCGAGCTGAGAGAGAGCTGAAACCA
ATP5C	K55K-AAG-1	ACCAAGTCTATGAAAATGGTAGCGGCAGCAAAGTATGCCCGAGCTGAGAGAGAGCTGAAACCA
ATP5C	K55M-ATG-1	ACCAAGTCTATGAAAATGGTAGCGGCAGCAATGTATGCCCGAGCTGAGAGAGAGCTGAAACCA
ATP5C	K55F-TTC-1	ACCAAGTCTATGAAAATGGTAGCGGCAGCATTCTATGCCCGAGCTGAGAGAGAGCTGAAACCA
ATP5C	K55P-CCC-1	ACCAAGTCTATGAAAATGGTAGCGGCAGCACCCTATGCCCGAGCTGAGAGAGAGCTGAAACCA
ATP5C	K55S-AGC-1	ACCAAGTCTATGAAAATGGTAGCGGCAGCAAGCTATGCCCGAGCTGAGAGAGAGCTGAAACCA
ATP5C	K55T-ACC-1	ACCAAGTCTATGAAAATGGTAGCGGCAGCAACCTATGCCCGAGCTGAGAGAGAGCTGAAACCA
ATP5C	K55W-TGG-1	ACCAAGTCTATGAAAATGGTAGCGGCAGCATGGTATGCCCGAGCTGAGAGAGAGCTGAAACCA
ATP5C	K55Y-TAC-1	ACCAAGTCTATGAAAATGGTAGCGGCAGCATACTATGCCCGAGCTGAGAGAGAGCTGAAACCA
ATP5C	K55V-GTG-1	ACCAAGTCTATGAAAATGGTAGCGGCAGCAGTGTATGCCCGAGCTGAGAGAGAGCTGAAACCA
ATP5C	R100A-GCC-1	AAACACCTCCTTATTGGTGTGTCCTCAGATGCCGGACTGTGTGGTGCTATTCATTCCTCCATT
ATP5C	R100R-AGA-1	AAACACCTCCTTATTGGTGTGTCCTCAGATAGAGGACTGTGTGGTGCTATTCATTCCTCCATT
ATP5C	R100N-AAC-1	AAACACCTCCTTATTGGTGTGTCCTCAGATAACGGACTGTGTGGTGCTATTCATTCCTCCATT
ATP5C	R100D-GAC-1	AAACACCTCCTTATTGGTGTGTCCTCAGATGACGGACTGTGTGGTGCTATTCATTCCTCCATT
ATP5C	R100C-TGC-1	AAACACCTCCTTATTGGTGTGTCCTCAGATTGCGGACTGTGTGGTGCTATTCATTCCTCCATT
ATP5C	R100Q-CAG-1	AAACACCTCCTTATTGGTGTGTCCTCAGATCAGGGACTGTGTGGTGCTATTCATTCCTCCATT
ATP5C	R100E-GAG-1	AAACACCTCCTTATTGGTGTGTCCTCAGATGAGGGACTGTGTGGTGCTATTCATTCCTCCATT
ATP5C	R100G-GGC-1	AAACACCTCCTTATTGGTGTGTCCTCAGATGGCGGACTGTGTGGTGCTATTCATTCCTCCATT
ATP5C	R100H-CAC-1	AAACACCTCCTTATTGGTGTGTCCTCAGATCACGGACTGTGTGGTGCTATTCATTCCTCCATT
ATP5C	R100I-ATC-1	AAACACCTCCTTATTGGTGTGTCCTCAGATATCGGACTGTGTGGTGCTATTCATTCCTCCATT
ATP5C	R100L-CTG-1	AAACACCTCCTTATTGGTGTGTCCTCAGATCTGGGACTGTGTGGTGCTATTCATTCCTCCATT
ATP5C	R100K-AAG-1	AAACACCTCCTTATTGGTGTGTCCTCAGATAAGGGACTGTGTGGTGCTATTCATTCCTCCATT
ATP5C	R100M-ATG-1	AAACACCTCCTTATTGGTGTGTCCTCAGATATGGGACTGTGTGGTGCTATTCATTCCTCCATT
ATP5C	R100F-TTC-1	AAACACCTCCTTATTGGTGTGTCCTCAGATTTCGGACTGTGTGGTGCTATTCATTCCTCCATT
ATP5C	R100P-CCC-1	AAACACCTCCTTATTGGTGTGTCCTCAGATCCCGGACTGTGTGGTGCTATTCATTCCTCCATT
ATP5C	R100S-AGC-1	AAACACCTCCTTATTGGTGTGTCCTCAGATAGCGGACTGTGTGGTGCTATTCATTCCTCCATT
ATP5C	R100T-ACC-1	AAACACCTCCTTATTGGTGTGTCCTCAGATACCGGACTGTGTGGTGCTATTCATTCCTCCATT
ATP5C	R100W-TGG-1	AAACACCTCCTTATTGGTGTGTCCTCAGATTGGGGACTGTGTGGTGCTATTCATTCCTCCATT
ATP5C	R100Y-TAC-1	AAACACCTCCTTATTGGTGTGTCCTCAGATTACGGACTGTGTGGTGCTATTCATTCCTCCATT
ATP5C	R100V-GTG-1	AAACACCTCCTTATTGGTGTGTCCTCAGATGTGGGACTGTGTGGTGCTATTCATTCCTCCATT
ATP5C	G101A-GCC-1	CACCTCCTTATTGGTGTGTCCTCAGATCGAGCCCTGTGTGGTGCTATTCATTCCTCCATTGCT
ATP5C	G101R-AGA-1	CACCTCCTTATTGGTGTGTCCTCAGATCGAAGACTGTGTGGTGCTATTCATTCCTCCATTGCT
ATP5C	G101N-AAC-1	CACCTCCTTATTGGTGTGTCCTCAGATCGAAACCTGTGTGGTGCTATTCATTCCTCCATTGCT
ATP5C	G101D-GAC-1	CACCTCCTTATTGGTGTGTCCTCAGATCGAGACCTGTGTGGTGCTATTCATTCCTCCATTGCT
ATP5C	G101C-TGC-1	CACCTCCTTATTGGTGTGTCCTCAGATCGATGCCTGTGTGGTGCTATTCATTCCTCCATTGCT
ATP5C	G101Q-CAG-1	CACCTCCTTATTGGTGTGTCCTCAGATCGACAGCTGTGTGGTGCTATTCATTCCTCCATTGCT
ATP5C	G101E-GAG-1	CACCTCCTTATTGGTGTGTCCTCAGATCGAGAGCTGTGTGGTGCTATTCATTCCTCCATTGCT
ATP5C	G101G-GGC-1	CACCTCCTTATTGGTGTGTCCTCAGATCGAGGCCTGTGTGGTGCTATTCATTCCTCCATTGCT
ATP5C	G101H-CAC-1	CACCTCCTTATTGGTGTGTCCTCAGATCGACACCTGTGTGGTGCTATTCATTCCTCCATTGCT
ATP5C	G101I-ATC-1	CACCTCCTTATTGGTGTGTCCTCAGATCGAATCCTGTGTGGTGCTATTCATTCCTCCATTGCT
ATP5C	G101L-CTG-1	CACCTCCTTATTGGTGTGTCCTCAGATCGACTGCTGTGTGGTGCTATTCATTCCTCCATTGCT
ATP5C	G101K-AAG-1	CACCTCCTTATTGGTGTGTCCTCAGATCGAAAGCTGTGTGGTGCTATTCATTCCTCCATTGCT
ATP5C	G101M-ATG-1	CACCTCCTTATTGGTGTGTCCTCAGATCGAATGCTGTGTGGTGCTATTCATTCCTCCATTGCT
ATP5C	G101F-TTC-1	CACCTCCTTATTGGTGTGTCCTCAGATCGATTCCTGTGTGGTGCTATTCATTCCTCCATTGCT
ATP5C	G101P-CCC-1	CACCTCCTTATTGGTGTGTCCTCAGATCGACCCCTGTGTGGTGCTATTCATTCCTCCATTGCT
ATP5C	G101S-AGC-1	CACCTCCTTATTGGTGTGTCCTCAGATCGAAGCCTGTGTGGTGCTATTCATTCCTCCATTGCT
ATP5C	G101T-ACC-1	CACCTCCTTATTGGTGTGTCCTCAGATCGAACCCTGTGTGGTGCTATTCATTCCTCCATTGCT
ATP5C	G101W-TGG-1	CACCTCCTTATTGGTGTGTCCTCAGATCGATGGCTGTGTGGTGCTATTCATTCCTCCATTGCT
ATP5C	G101Y-TAC-1	CACCTCCTTATTGGTGTGTCCTCAGATCGATACCTGTGTGGTGCTATTCATTCCTCCATTGCT
ATP5C	G101V-GTG-1	CACCTCCTTATTGGTGTGTCCTCAGATCGAGTGCTGTGTGGTGCTATTCATTCCTCCATTGCT
ATP5C	L102A-GCC-1	CTCCTTATTGGTGTGTCCTCAGATCGAGGAGCCTGTGGTGCTATTCATTCCTCCATTGCTAAA
ATP5C	L102R-AGA-1	CTCCTTATTGGTGTGTCCTCAGATCGAGGAAGATGTGGTGCTATTCATTCCTCCATTGCTAAA
ATP5C	L102N-AAC-1	CTCCTTATTGGTGTGTCCTCAGATCGAGGAAACTGTGGTGCTATTCATTCCTCCATTGCTAAA
ATP5C	L102D-GAC-1	CTCCTTATTGGTGTGTCCTCAGATCGAGGAGACTGTGGTGCTATTCATTCCTCCATTGCTAAA
ATP5C	L102C-TGC-1	CTCCTTATTGGTGTGTCCTCAGATCGAGGATGCTGTGGTGCTATTCATTCCTCCATTGCTAAA
ATP5C	L102Q-CAG-1	CTCCTTATTGGTGTGTCCTCAGATCGAGGACAGTGTGGTGCTATTCATTCCTCCATTGCTAAA
ATP5C	L102E-GAG-1	CTCCTTATTGGTGTGTCCTCAGATCGAGGAGAGTGTGGTGCTATTCATTCCTCCATTGCTAAA
ATP5C	L102G-GGC-1	CTCCTTATTGGTGTGTCCTCAGATCGAGGAGGCTGTGGTGCTATTCATTCCTCCATTGCTAAA
ATP5C	L102H-CAC-1	CTCCTTATTGGTGTGTCCTCAGATCGAGGACACTGTGGTGCTATTCATTCCTCCATTGCTAAA
ATP5C	L102I-ATC-1	CTCCTTATTGGTGTGTCCTCAGATCGAGGAATCTGTGGTGCTATTCATTCCTCCATTGCTAAA
ATP5C	L102L-CTG-1	CTCCTTATTGGTGTGTCCTCAGATCGAGGACTGTGTGGTGCTATTCATTCCTCCATTGCTAAA
ATP5C	L102K-AAG-1	CTCCTTATTGGTGTGTCCTCAGATCGAGGAAAGTGTGGTGCTATTCATTCCTCCATTGCTAAA
ATP5C	L102M-ATG-1	CTCCTTATTGGTGTGTCCTCAGATCGAGGAATGTGTGGTGCTATTCATTCCTCCATTGCTAAA
ATP5C	L102F-TTC-1	CTCCTTATTGGTGTGTCCTCAGATCGAGGATTCTGTGGTGCTATTCATTCCTCCATTGCTAAA
ATP5C	L102P-CCC-1	CTCCTTATTGGTGTGTCCTCAGATCGAGGACCCTGTGGTGCTATTCATTCCTCCATTGCTAAA
ATP5C	L102S-AGC-1	CTCCTTATTGGTGTGTCCTCAGATCGAGGAAGCTGTGGTGCTATTCATTCCTCCATTGCTAAA
ATP5C	L102T-ACC-1	CTCCTTATTGGTGTGTCCTCAGATCGAGGAACCTGTGGTGCTATTCATTCCTCCATTGCTAAA
ATP5C	L102W-TGG-1	CTCCTTATTGGTGTGTCCTCAGATCGAGGATGGTGTGGTGCTATTCATTCCTCCATTGCTAAA
ATP5C	L102Y-TAC-1	CTCCTTATTGGTGTGTCCTCAGATCGAGGATACTGTGGTGCTATTCATTCCTCCATTGCTAAA
ATP5C	L102V-GTG-1	CTCCTTATTGGTGTGTCCTCAGATCGAGGAGTGTGTGGTGCTATTCATTCCTCCATTGCTAAA
ATP5C	R253A-GCC-1	AAGGAGTCCACCACTAGTGAGCAGAGTGCCGCCATGACAGCCATGGACAATGCCAGCAAGAAT
ATP5C	R253R-AGA-1	AAGGAGTCCACCACTAGTGAGCAGAGTGCCAGAATGACAGCCATGGACAATGCCAGCAAGAAT
ATP5C	R253N-AAC-1	AAGGAGTCCACCACTAGTGAGCAGAGTGCCAACATGACAGCCATGGACAATGCCAGCAAGAAT
ATP5C	R253D-GAC-1	AAGGAGTCCACCACTAGTGAGCAGAGTGCCGACATGACAGCCATGGACAATGCCAGCAAGAAT
ATP5C	R253C-TGC-1	AAGGAGTCCACCACTAGTGAGCAGAGTGCCTGCATGACAGCCATGGACAATGCCAGCAAGAAT
ATP5C	R253Q-CAG-1	AAGGAGTCCACCACTAGTGAGCAGAGTGCCCAGATGACAGCCATGGACAATGCCAGCAAGAAT
ATP5C	R253E-GAG-1	AAGGAGTCCACCACTAGTGAGCAGAGTGCCGAGATGACAGCCATGGACAATGCCAGCAAGAAT
ATP5C	R253G-GGC-1	AAGGAGTCCACCACTAGTGAGCAGAGTGCCGGCATGACAGCCATGGACAATGCCAGCAAGAAT
ATP5C	R253H-CAC-1	AAGGAGTCCACCACTAGTGAGCAGAGTGCCCACATGACAGCCATGGACAATGCCAGCAAGAAT
ATP5C	R253I-ATC-1	AAGGAGTCCACCACTAGTGAGCAGAGTGCCATCATGACAGCCATGGACAATGCCAGCAAGAAT
ATP5C	R253L-CTG-1	AAGGAGTCCACCACTAGTGAGCAGAGTGCCCTGATGACAGCCATGGACAATGCCAGCAAGAAT
ATP5C	R253K-AAG-1	AAGGAGTCCACCACTAGTGAGCAGAGTGCCAAGATGACAGCCATGGACAATGCCAGCAAGAAT
ATP5C	R253M-ATG-1	AAGGAGTCCACCACTAGTGAGCAGAGTGCCATGATGACAGCCATGGACAATGCCAGCAAGAAT
ATP5C	R253F-TTC-1	AAGGAGTCCACCACTAGTGAGCAGAGTGCCTTCATGACAGCCATGGACAATGCCAGCAAGAAT
ATP5C	R253P-CCC-1	AAGGAGTCCACCACTAGTGAGCAGAGTGCCCCCATGACAGCCATGGACAATGCCAGCAAGAAT
ATP5C	R253S-AGC-1	AAGGAGTCCACCACTAGTGAGCAGAGTGCCAGCATGACAGCCATGGACAATGCCAGCAAGAAT
ATP5C	R253T-ACC-1	AAGGAGTCCACCACTAGTGAGCAGAGTGCCACCATGACAGCCATGGACAATGCCAGCAAGAAT
ATP5C	R253W-TGG-1	AAGGAGTCCACCACTAGTGAGCAGAGTGCCTGGATGACAGCCATGGACAATGCCAGCAAGAAT
ATP5C	R253Y-TAC-1	AAGGAGTCCACCACTAGTGAGCAGAGTGCCTACATGACAGCCATGGACAATGCCAGCAAGAAT
ATP5C	R253V-GTG-1	AAGGAGTCCACCACTAGTGAGCAGAGTGCCGTGATGACAGCCATGGACAATGCCAGCAAGAAT
